# RNF213 loss of function reshapes vascular transcriptome and spliceosome leading to disrupted angiogenesis and aggravated vascular inflammatory responses

**DOI:** 10.1101/2022.01.18.476838

**Authors:** Liyin Zhang, Sherif Rashad, Yuan Zhou, Kuniyasu Niizuma, Teiji Tominaga

**Author notes:** Corresponding author details: Sherif Rashad, M.D, Ph.D., Kuniyasu Niizuma, MD, PhD.

## Abstract

**Rationale:** Moyamoya disease (MMD) is a rare cerebrovascular occlusive disease that affects Asian population more often. The pathogenesis of MMD is related to mutation in RNF213 gene. However, why, and how RNF213 mutation leads to MMD is still not fully understood.

**Objective:** Analyze the impact of RNF213 loss of function on vascular cells and the observed changes correlate with MMD.

**Methods and results:** RNF213 KD was conducted in HUVEC and vascular smooth muscle cells (vSMCs). First, HUVEC cells showed alteration of angiogenesis, migration under LPS stimulation, Leukocyte endothelial transmigration, and endothelial-to-vSMCs communication.

Transcriptome analysis revealed downregulation of genes regulating cell division and mitosis. Interestingly, Alternative splicing (AS) analysis revealed hundreds of AS events to occur after RNF213 KD in various types of AS. The alternatively spliced genes showed minimal overlap with transcriptome profiling. Pathway analysis revealed many processes and pathways to be regulated by AS events observed. Transcriptome profiling was also performed after LPS treatment and revealed the basis for increased sensitivity to LPS observed in our analysis. AS changes were also observed after LPS treatment in RNF213 KD HUVEC. Different types of AS showed different patterns of convergence or divergence in terms of the regulated pathways after LPS treatment. Finally, transcriptome and AS analysis was performed in vSMCs and showed various processes that impact vSMCs function and phenotype in RNF213 loss of function.

**Conclusion:** Our data provide a wealth of information on RNF213 gene function in vascular tissues and shed important light on different processes that contribute to MMD pathogenesis. Our results signify an immune-driven and hemodynamically linked process of MMD initiation and progression.
