## Supplementary table 1 for "RNF213 loss of function reshapes vascular transcriptome and spliceosome leading to disrupted angiogenesis and aggravated vascular inflammatory responses"

### Sheet: Down in RNF213
Network	Annotation
Down in RNF213	GO:0051301|cell division|-31.5;GO:0007059|chromosome segregation|-31.5;GO:0140014|mitotic nuclear division|-31.0
Down in RNF213_MCODE_ALL	GO:0140014|mitotic nuclear division|-34.8;GO:0000280|nuclear division|-31.0;GO:0048285|organelle fission|-29.6
Down in RNF213_SUB1_MCODE_1	GO:0019787|ubiquitin-like protein transferase activity|-15.2;GO:0003777|microtubule motor activity|-15.2;GO:0005871|kinesin complex|-13.9
Down in RNF213_SUB1_MCODE_2	GO:0000775|chromosome, centromeric region|-36.1;GO:0000776|kinetochore|-33.1;GO:0007059|chromosome segregation|-31.6
Down in RNF213_SUB1_MCODE_3	GO:0031082|BLOC complex|-9.5;GO:0043473|pigmentation|-6.7;GO:0032438|melanosome organization|-6.4
Down in RNF213_SUB1_MCODE_4	GO:0010494|cytoplasmic stress granule|-8.1;GO:0036464|cytoplasmic ribonucleoprotein granule|-8.0;GO:0035770|ribonucleoprotein granule|-7.9
Down in RNF213_SUB1_MCODE_5	GO:0005759|mitochondrial matrix|-3.3
Down in RNF213_SUB1_MCODE_6	GO:1904724|tertiary granule lumen|-6.9;GO:0035580|specific granule lumen|-6.7;GO:0042581|specific granule|-5.4
Down in RNF213_SUB1_MCODE_8	GO:0043161|proteasome-mediated ubiquitin-dependent protein catabolic process|-7.3;GO:0010498|proteasomal protein catabolic process|-7.1;GO:0031145|anaphase-promoting complex-dependent catabolic process|-7.0
Down in RNF213_SUB1_MCODE_9	GO:0042476|odontogenesis|-9.5;GO:0048333|mesodermal cell differentiation|-8.3;GO:0090092|regulation of transmembrane receptor protein serine/threonine kinase signaling pathway|-8.2
Down in RNF213_SUB1_MCODE_10	GO:0044843|cell cycle G1/S phase transition|-5.9;GO:0044772|mitotic cell cycle phase transition|-5.0;GO:0044770|cell cycle phase transition|-4.9

### Sheet: Up in RNF213
Network	Annotation
Up in RNF213	GO:0030055|cell-substrate junction|-13.4;GO:0005925|focal adhesion|-12.9;GO:0007169|transmembrane receptor protein tyrosine kinase signaling pathway|-11.7
Up in RNF213_MCODE_ALL	GO:0030659|cytoplasmic vesicle membrane|-12.1;GO:0045055|regulated exocytosis|-11.1;GO:0002274|myeloid leukocyte activation|-10.4
Up in RNF213_SUB1_MCODE_1	GO:0048278|vesicle docking|-6.8;GO:0045055|regulated exocytosis|-6.0;GO:0000149|SNARE binding|-5.8
Up in RNF213_SUB1_MCODE_2	GO:0032432|actin filament bundle|-7.1;GO:0015629|actin cytoskeleton|-6.7;GO:0051017|actin filament bundle assembly|-5.8
Up in RNF213_SUB1_MCODE_3	GO:0016573|histone acetylation|-10.9;GO:0018393|internal peptidyl-lysine acetylation|-10.8;GO:0006475|internal protein amino acid acetylation|-10.8
Up in RNF213_SUB1_MCODE_4	GO:0005788|endoplasmic reticulum lumen|-19.7;GO:0043687|post-translational protein modification|-19.0;GO:0005201|extracellular matrix structural constituent|-4.6
Up in RNF213_SUB1_MCODE_5	GO:0030665|clathrin-coated vesicle membrane|-8.4;GO:0030662|coated vesicle membrane|-7.6;GO:0030136|clathrin-coated vesicle|-7.5
Up in RNF213_SUB1_MCODE_6	GO:0031225|anchored component of membrane|-11.1
Up in RNF213_SUB1_MCODE_7	GO:0008015|blood circulation|-4.2;GO:0003013|circulatory system process|-4.0;GO:0006954|inflammatory response|-3.7
Up in RNF213_SUB1_MCODE_8	GO:0030020|extracellular matrix structural constituent conferring tensile strength|-7.9;GO:0005581|collagen trimer|-6.9;GO:0005201|extracellular matrix structural constituent|-6.1
Up in RNF213_SUB1_MCODE_9	GO:0030286|dynein complex|-7.6;GO:0005874|microtubule|-7.3;GO:0003777|microtubule motor activity|-7.3
Up in RNF213_SUB1_MCODE_10	GO:0030667|secretory granule membrane|-5.3;GO:0050839|cell adhesion molecule binding|-4.6;GO:0001525|angiogenesis|-4.4
Up in RNF213_SUB1_MCODE_11	GO:0060337|type I interferon signaling pathway|-7.4;GO:0071357|cellular response to type I interferon|-7.4;GO:0034340|response to type I interferon|-7.3
Up in RNF213_SUB1_MCODE_12	GO:0060333|interferon-gamma-mediated signaling pathway|-7.5;GO:0060337|type I interferon signaling pathway|-7.4;GO:0071357|cellular response to type I interferon|-7.4
Up in RNF213_SUB1_MCODE_13	GO:0006936|muscle contraction|-5.7;GO:0003779|actin binding|-5.4;GO:0003012|muscle system process|-5.4
Up in RNF213_SUB1_MCODE_14	GO:0003924|GTPase activity|-5.8;GO:0005525|GTP binding|-5.6;GO:0032550|purine ribonucleoside binding|-5.6

### Sheet: Combined
Network	Annotation
_FINAL	GO:0051301|cell division|-43.1;GO:0140014|mitotic nuclear division|-36.0;GO:0048285|organelle fission|-34.4
_FINAL_MCODE_ALL	GO:0140014|mitotic nuclear division|-34.2;GO:0000280|nuclear division|-31.4;GO:0048285|organelle fission|-31.1
_FINAL_SUB1_MCODE_1	GO:0048514|blood vessel morphogenesis|-9.4;GO:0001568|blood vessel development|-9.0;GO:0001525|angiogenesis|-8.8
_FINAL_SUB1_MCODE_2	GO:0003777|microtubule motor activity|-15.4;GO:0005871|kinesin complex|-14.1;GO:0000209|protein polyubiquitination|-13.3
_FINAL_SUB1_MCODE_3	GO:0000775|chromosome, centromeric region|-36.1;GO:0000776|kinetochore|-33.1;GO:0007059|chromosome segregation|-31.6
_FINAL_SUB1_MCODE_4	GO:0005788|endoplasmic reticulum lumen|-6.8;GO:0043687|post-translational protein modification|-6.4;GO:0060333|interferon-gamma-mediated signaling pathway|-5.0
_FINAL_SUB1_MCODE_5	GO:0030135|coated vesicle|-10.7;GO:0030662|coated vesicle membrane|-10.0;GO:0048259|regulation of receptor-mediated endocytosis|-9.0
_FINAL_SUB1_MCODE_6	GO:0031082|BLOC complex|-19.3;GO:0031083|BLOC-1 complex|-12.1;GO:0043473|pigmentation|-11.7
_FINAL_SUB1_MCODE_7	GO:0030261|chromosome condensation|-7.1;GO:0098687|chromosomal region|-6.5;GO:0048477|oogenesis|-6.3
_FINAL_SUB1_MCODE_8	GO:0043161|proteasome-mediated ubiquitin-dependent protein catabolic process|-7.3;GO:0010498|proteasomal protein catabolic process|-7.1;GO:0031145|anaphase-promoting complex-dependent catabolic process|-7.0
_FINAL_SUB1_MCODE_9	GO:0001676|long-chain fatty acid metabolic process|-6.5;GO:0006631|fatty acid metabolic process|-5.0;GO:0032787|monocarboxylic acid metabolic process|-4.3
_FINAL_SUB1_MCODE_10	GO:0060337|type I interferon signaling pathway|-7.4;GO:0071357|cellular response to type I interferon|-7.4;GO:0034340|response to type I interferon|-7.3
_FINAL_SUB1_MCODE_11	GO:1904724|tertiary granule lumen|-8.2;GO:0070820|tertiary granule|-6.7;GO:0043312|neutrophil degranulation|-5.3
_FINAL_SUB1_MCODE_12	GO:0007229|integrin-mediated signaling pathway|-7.3;GO:0005178|integrin binding|-6.9;GO:0050900|leukocyte migration|-5.2
_FINAL_SUB1_MCODE_13	GO:0002102|podosome|-9.1;GO:0015629|actin cytoskeleton|-5.2
_FINAL_SUB1_MCODE_14	GO:0061014|positive regulation of mRNA catabolic process|-8.2;GO:1903313|positive regulation of mRNA metabolic process|-7.6;GO:0017148|negative regulation of translation|-6.4
